# Spatial metabolomics reveals persistent localized niche-specific metabolic failure in kidneys following ischemia-reperfusion injury

**DOI:** 10.1101/2025.05.27.656326

**Authors:** Rosalie G.J. Rietjens, Benedetta Manzato, Bernard M. van den Berg, Ahmed Mahfouz, Martin Giera, Sébastien J. Dumas, Gangqi Wang, Ton J. Rabelink

## Abstract

After acute kidney injury (AKI), the persistence of failed repair proximal tubule (FR-PT) cells is postulated to hamper kidney regeneration and increase the risk of chronic kidney disease. This fibrotic shift likely depends on microenvironmental interactions, which remain largely unstudied. To investigate this, we mapped the spatial metabolic architecture of post-ischemic kidneys using an untargeted semi-quantitative spatial metabolomics (qMSI) approach, integrated with high-resolution spatial transcriptomics. Unsupervised neighborhood clustering of qMSI data revealed distinct microenvironments. Lipidome profiles identified diffusely spread areas with persistent injury markers surrounding FR-PT cells. These niches exhibited decreased linoleic acid and elevated succinic acid levels, even in epithelial cells that appeared otherwise healthy. Corresponding transcriptomic profiles confirmed downregulation of oxidative phosphorylation and fatty acid β-oxidation in these regions. Together, these findings point towards niche-specific metabolic failure and persistent mitochondrial dysfunction in areas considered healthy, underscoring the need to prioritize metabolic resuscitation to prevent long-term consequences of AKI.
