## Supplementary material for "Spatial metabolomics reveals persistent localized niche-specific metabolic failure in kidneys following ischemia-reperfusion injury": Supp Data 1

m/z
409.2338
410.2378
415.2234
416.2282
417.2396
418.2438
419.2557
420.2589
421.27
433.2339
435.2499
437.2657
438.2687
439.2246
440.2296
457.234
460.2801
462.2968
463.2242
463.3006
464.3128
465.3156
478.2918
480.3073
483.2736
484.277
491.2747
498.2595
499.2671
500.2765
501.2806
506.2867
507.2737
508.302
524.2773
525.2816
526.2905
527.2638
528.2715
529.2763
551.264
552.2719
553.2773
555.2933
581.3074
583.3235
599.3182
602.285
603.2884
604.2951
614.3053
616.4689
626.2855
647.4634
671.4633
673.4785
674.4823
675.4842
687.5431
688.5455
695.4632
696.4669
697.4778
698.483
699.4943
701.5101
714.5069
716.5211
718.5363
719.4632
719.5401
721.4783
722.4852
723.4946
724.4989
725.507
738.5068
739.5119
740.5181
742.5358
743.5387
744.5509
746.4849
762.5059
763.511
764.5216
765.5277
766.5369
767.5436
768.5464
769.5512
770.5662
772.5224
773.5284
776.5568
783.5023
787.5328
788.5418
790.537
791.5414
792.5499
793.5553
794.5074
794.5666
795.511
797.5192
799.5336
809.5164
810.5274
811.5333
812.5366
813.5436
834.5252
835.5333
836.5373
837.5461
838.5546
839.563
861.5467
865.4987
866.505
878.6005
883.53
884.5369
885.5469
886.5524
887.5564
888.5612
906.631
909.546
