## Supplementary material for "Spatial metabolomics reveals persistent localized niche-specific metabolic failure in kidneys following ischemia-reperfusion injury": Supp Table 1

### Sheet: Sheet1
Total samples
	Healthy niche	Injured niche 1	Injured niche 2
PT-S1/S2	13249	2849	367
PT-S3	9845	732	868
FR-PT	795	2444	2248
Interstitial/Vessel	309	330	1989
Rest	531	375	1021
Total	24729	6730	6493
bIRI 1
	Healthy niche	Injured niche 1	Injured niche 2
PT-S1/S2	6746	1218	184
PT-S3	4264	319	309
FR-PT	327	1001	1048
Interstitial/Vessel	134	173	1037
Rest	266	164	348
Total	11737	2875	2926
bIRI 2
	Healthy niche	Injured niche 1	Injured niche 2
PT-S1/S2	2513	343	70
PT-S3	1911	70	164
FR-PT	172	463	330
Interstitial/Vessel	77	40	388
Rest	94	41	164
Total	4767	957	1116
bIRI 3
	Healthy niche	Injured niche 1	Injured niche 2
PT-S1/S2	3990	1288	113
PT-S3	3670	343	395
FR-PT	296	980	870
Interstitial/Vessel	98	117	564
Rest	171	170	509
Total	8225	2898	2451
