## Supplementary material for "Spatial metabolomics reveals persistent localized niche-specific metabolic failure in kidneys following ischemia-reperfusion injury": Supp Table 2

Annotation	12C m/z	Library m/z	13C m/z	Library 13C m/z
(2Z)-2-aminobut-2-enoate/2-iminobutanoate	100.0402	100.0402	104.0532	104.0537
(6S,7R)-2,6,7,8-Tetrahydroxy-2-oxo-1,3,2lambda5-dioxaphosphonan-5-one/Inositol cyclic phosphate	241.012	241.012	247.0317	247.0317
(E)-but-2-enedioate;hydron/Maleic acid	115.0035	115.0035	119.0171	119.0171
2,3-Dihydroxybutanoic acid/(2-Hydroxyethoxy)acetic acid/D-Erythrose/L-Erythrulose/Erythrose/A,b-Dihydroxyisobutyric acid/4-Deoxythreonic acid/4-Deoxyerythronic acid/2,4-Dihydroxybutanoic acid/(S)-3,4-Dihydroxybutyric acid	119.0356	119.035	123.0477	123.0483
2-Furanmethanol	97.0292	97.0292	102.0464	102.0464
2-Hexyldecanoic acid/FFA(16:0)	255.2316	255.2329	271.2868	271.2868
2-Phosphonopropionic acid	152.9953	152.9953	156.0056	156.0056
Acetylphosphate/Phosphonoacetate	138.9803	138.9803	140.9862	140.9869
Adenosine monophosphate/Deoxyguanosine 5'-monophosphate(dGMP)/3'-Adenylic acid	346.0545	346.0545	356.0892	356.0892
Alanine/Sarcosine	88.0401	88.0405	91.0503	91.0503
CPA(16:0/0:0)	391.2243	391.2243	410.2867	410.2887
D-Pyroglutamic acid/1-Pyrroline-4-hydroxy-2-carboxylate	128.0348	128.0354	133.0523	133.0523
Ethyl formate/D-Lactaldehyde/Lactaldehyde/propionic acid	73.0291	73.0294	76.0395	76.0395
FFA(16:1)	253.2169	253.2169	269.2705	269.2705
FFA(18:1)	281.2479	281.2479	299.309	299.309
FFA(18:2)	279.233	279.233	297.2925	297.2925
gamma-amino-gamma-cyanobutanoic acid	127.0515	127.0515	132.0674	132.068
Glutamine	145.0614	145.0614	150.0783	150.0783
Glycolaldehyde/Acetic acid	59.0139	59.0139	61.0207	61.0207
glycolic acid	75.0086	75.0086	77.0156	77.0156
Guanosine-5'-monophosphate	362.0496	362.0496	372.0827	372.0827
Hexose	179.0557	179.0557	185.076	185.076
Lactate	89.0246	89.0246	92.0339	92.0344
L-alpha-Aminobutyric acid	102.0561	102.0560688	106.0693	106.0695
L-Aspartic acid	132.031	132.0304	136.0431	136.0438
L-Glutamic acid	146.0461	146.0461	151.0622	151.0622
Mannose 1-phosphate/D-Fructose-6-phosphate	259.0216	259.0216	265.0415	265.0415
Methylphosphate	110.9847	110.9852	111.9881	111.9886
N-Vinylacetamide/2-Methyl-2-oxazoline/Methacrylamide/2-Pyrrolidinone/Acetone cyanohydrin	84.045	84.0454	88.0586	88.059
Oxazine	82.0298	82.0298	86.0435	86.0435
phosphonoacetaldehyde/phosphonoacetaldehyde	122.985	122.985	124.9917	124.9917
PI 34:2	833.514	833.5181	876.661	876.661
PI 36:4	857.5165	857.5165	902.6685	902.6685
PS 36:2	786.5258	786.5258	828.6687	828.6687
Pyruvaldehyde	71.0137	71.014	74.0239	74.0239
Stearic acid	283.2632	283.2632	301.3241	301.3241
Succinic acid	117.0203	117.0197	121.0323	121.0323
Succinic acid semialdehyde/2-Ketobutyric acid/Acetoacetic acid	101.0239	101.0244	105.0375	105.038
Succinic anhydride	99.0082	99.0082	103.022	103.022
Uridine-5'-monophosphate	323.0271	323.0287	332.0569	332.0585
