## Supplementary material for "Spatial metabolomics reveals persistent localized niche-specific metabolic failure in kidneys following ischemia-reperfusion injury": Supp Table 3

### Sheet: Sheet1
Total samples
	Healthy niche	Injured niche 1	Injured niche 2
PT-S1/S2	4901	1248	708
PT-S3	2169	185	335
FR-PT	1539	802	698
Interstitial	2334	797	1492
Rest	4305	1286	1351
Total	15248	4318	4584
bIRI 1
	Healthy niche	Injured niche 1	Injured niche 2
PT-S1/S2	2270	518	328
PT-S3	944	32	82
FR-PT	468	329	307
Interstitial	763	365	620
Rest	1878	497	603
Total	6323	1741	1940
bIRI 2
	Healthy niche	Injured niche 1	Injured niche 2
PT-S1/S2	944	124	79
PT-S3	513	51	93
FR-PT	329	123	114
Interstitial	704	149	300
Rest	916	216	268
Total	3406	663	854
bIRI 3
	Healthy niche	Injured niche 1	Injured niche 2
PT-S1/S2	1687	606	301
PT-S3	712	102	160
FR-PT	742	350	277
Interstitial	867	283	572
Rest	1511	573	480
Total	5519	1914	1790
